# Molecular dynamics simulations and *in vivo* binding studies indicate different binding modes of plant lipid droplet proteins including binding via a hydrophobic face

**DOI:** 10.64898/2026.11.20.766188

**Authors:** Siqi Sun, Martin Bonin, Magdiel S. S. Lim, Philipp Niemeyer, Elena Lesch, Payton Whitehead, Kent D. Chapman, Sebastian Thallmair, Till Ischebeck

## Abstract

Plant lipid droplets (LDs) are specialized cellular subcompartments for lipid storage and key hubs for lipid metabolism. They have a unique structure: a hydrophobic core composed of neutral lipids enclosed by a phospholipid monolayer and associated proteins. Progress has been made in the identification and characterization of LD-associated plant proteins in recent years, raising the question of how these proteins bind to LDs. To investigate common structural features of LD association, we set up an *in silico* system using molecular dynamics (MD) simulations to elucidate the nature of this interaction and to identify predicted binding regions of selected proteins. We then tested the importance of these regions for LD association by transient expression of truncated or mutated variants in tobacco pollen tubes. With this combined approach, we investigated the LD targeting region of thirteen LD-associated proteins. In several proteins, a distinct structural feature, a hydrophobic face, binds to LDs by interacting with the acyl chains of the phospholipid monolayer through large hydrophobic residues thereby pushing the headgroups to the sides. We also analyzed proteins previously assayed for LD association and demonstrate a correlation between predicted binding parameters and *in vivo* binding.

**One-sentence summary:** This study investigates the molecular binding of 13 proteins to LDs through molecular dynamics simulations and *in vivo* localization studies in tobacco pollen tubes.
