## Supplemental Datasets S1-S3 for "Molecular dynamics simulations and *in vivo* binding studies indicate different binding modes of plant lipid droplet proteins including binding via a hydrophobic face"

### Sheet: Data S1
Supplemental Data S1. LC-MS/MS quantification of phospholipid molecular species from isolated Arabidopsis seed lipid droplets. SD, standard deviation; PC, phosphatidylcholine; PI, phosphatidylinositol; PE, phosphatidylethanolamine; PG, phosphatidylglycerol; PS, phophatidylserine. Phospholipid species are labeled by the total number of carbons associated with the fatty acids and the total number o…
Lipid class	Lipid Species	nmol/mg Seed DW	SD nmol/mg Seed DW	mol %
PC	PC-34:3 (18:3_16:0)	0.116197	0.00956528	3.16007
	PC-34:2 (18:2_16:0)	0.454634	0.0453763	12.3641
	PC-34:1 (18:1_16:0)	0.112569	0.0180867	3.06139
	PC-36:6 (18:3_18:3)	0.0356682	0.00706175	0.97002
	PC-36:5 (18:2_18:3)	0.133261	0.0236961	3.62411
	PC-36:4 (18:2_18:2)	0.497045	0.041734	13.5175
	PC-36:4 (18:1_18:3)	0.0345944	0.006282	0.940816
	PC-36:3 (18:2_18:1)	0.203166	0.0249898	5.52522
	PC-36:3 (18:3_18:0)	0.0136874	0.0117688	0.372237
	PC-36:2 (18:1_18:1)	0.068937	0.0141043	1.87479
	PC-36:2 (18:2_18:0)	0.0743943	0.0201185	2.0232
	PC-36:2 (16:0_20:2)	0.00108116	0.000199457	0.0294028
	PC-36:1 (18:1_18:0)	0.0180203	0.00233674	0.490073
	PC-36:1 (20:1_16:0)	0.0181045	0.00135849	0.492364
	PC-38:4 (20:1_18:3)	0.00620742	0.000148518	0.168815
	PC-38:4 (18:2_20:2)	0.0235953	0.00285288	0.641689
	PC-38:3 (18:2_20:1)	0.0690131	0.00608026	1.87686
	PC-38:3 (18:1_20:2)	0.0053983	0.000472888	0.14681
	PC-38:2 (18:1_20:1)	0.0142123	0.000952718	0.386512
	PC-38:2 (18:0_20:2)	0	0	0
	PC-38:1 (20:1_18:0)	0.00173124	0.000624559	0.0470821
	PC-38:1 (22:1_16:0)	0	0	0
	PC-40:4 (22:1_18:3)	0	0	0
	PC-40:4 (20:2_20:2)	0	0	0
	PC-40:3 (22:1_18:2)	0	0	0
	PC-40:3 (20:1_20:2)	0.000368522	9.45588e-05	0.0100222
	PC-40:2 (22:1_18:1)	0.00010753	4.14084e-05	0.00292436
	PC-40:2 (20:1_20:1)	0.000411837	0.00017702	0.0112002
	PC-40:1 (22:1_18:0)	0	0	0
	PC-40:1 (24:1_16:0)	0	0	0
PI	PI-34:3 (18:3_16:0)	0.110008	0.00963414	2.99174
	PI-34:2 (18:2_16:0)	0.480696	0.0541589	13.0728
	PI-34:1 (18:1_16:0)	0.0453271	0.00350224	1.2327
	PI-36:6 (18:3_18:3)	0.00943676	0.000323799	0.256639
	PI-36:5 (18:2_18:3)	0.0352008	0.00265231	0.95731
	PI-36:4 (18:2_18:2)	0.116758	0.0146317	3.17531
	PI-36:4 (18:1_18:3)	0.0166736	0.00104088	0.453449
	PI-36:3 (18:2_18:1)	0.0480561	0.00422744	1.30692
	PI-36:3 (18:3_18:0)	0.012008	0.00181227	0.326564
	PI-36:2 (18:1_18:1)	0.0150467	0.000189362	0.409204
	PI-36:2 (18:2_18:0)	0.044264	0.00413063	1.20379
	PI-36:2 (16:0_20:2)	0.00195297	0.000710629	0.0531122
	PI-36:1 (18:1_18:0)	0.00444913	0.00135483	0.120997
	PI-36:1 (20:1_16:0)	0.0041646	0.00030414	0.113259
	PI-38:4 (20:1_18:3)	0.0020246	0.000200058	0.0550602
	PI-38:4 (18:2_20:2)	0.00166763	0.000625842	0.0453524
	PI-38:3 (18:2_20:1)	0.00476333	0.00090618	0.129542
	PI-38:3 (18:1_20:2)	0.000243905	0.000118336	0.00663315
	PI-38:2 (18:1_20:1)	0.000887368	0.000119318	0.0241326
	PI-38:2 (18:0_20:2)	0.000640788	0.000156081	0.0174266
	PI-38:1 (20:1_18:0)	0.000861937	0.000247328	0.0234409
	PI-38:1 (22:1_16:0)	0	0	0
	PI-40:4 (22:1_18:3)	0	0	0
	PI-40:4 (20:2_20:2)	0	0	0
	PI-40:3 (22:1_18:2)	0.000440043	8.66367e-05	0.0119672
	PI-40:3 (20:1_20:2)	0	0	0
	PI-40:2 (22:1_18:1)	0	0	0
	PI-40:2 (20:1_20:1)	0	0	0
	PI-40:1 (22:1_18:0)	0	0	0
	PI-40:1 (24:1_16:0)	0	0	0
PE	PE-34:3 (18:3_16:0)	0.0313051	0.000977442	0.851363
	PE-34:2 (18:2_16:0)	0.15883	0.00288242	4.31948
	PE-34:1 (18:1_16:0)	0.0168716	0.000246714	0.458834
	PE-36:6 (18:3_18:3)	0.0103016	0.000582844	0.280158
	PE-36:5 (18:2_18:3)	0.0514293	0.000957345	1.39865
	PE-36:4 (18:2_18:2)	0.292105	0.0125479	7.944
	PE-36:4 (18:1_18:3)	0.00907578	0.000583526	0.246822
	PE-36:3 (18:2_18:1)	0.0833723	0.00599984	2.26736
	PE-36:3 (18:3_18:0)	0.00461926	0.000186608	0.125624
	PE-36:2 (18:1_18:1)	0.0124522	0.000362906	0.338647
	PE-36:2 (18:2_18:0)	0.0203486	0.000798175	0.553394
	PE-36:2 (16:0_20:2)	9.27433e-05	8.15563e-06	0.00252221
	PE-36:1 (18:1_18:0)	0.00185698	5.21812e-05	0.0505017
	PE-36:1 (20:1_16:0)	0.000234161	0.000111553	0.00636816
	PE-38:4 (20:1_18:3)	0.00164381	5.5706e-05	0.0447046
	PE-38:4 (18:2_20:2)	0.00609839	0.000306287	0.16585
	PE-38:3 (18:2_20:1)	0.0210582	0.0004125	0.572691
	PE-38:3 (18:1_20:2)	0.000460099	4.70125e-05	0.0125127
	PE-38:2 (18:1_20:1)	0.00165476	2.09256e-05	0.0450022
	PE-38:2 (18:0_20:2)	8.42785e-06	2.21175e-06	0.000229201
	PE-38:1 (20:1_18:0)	2.22797e-05	1.34219e-05	0.000605911
	PE-38:1 (22:1_16:0)	8.87413e-06	3.84825e-06	0.000241338
	PE-40:4 (22:1_18:3)	0.000143662	1.72635e-05	0.00390698
	PE-40:4 (20:2_20:2)	0	0	0
	PE-40:3 (22:1_18:2)	0.0003834	3.04788e-05	0.0104268
	PE-40:3 (20:1_20:2)	1.59168e-05	5.32479e-06	0.000432867
	PE-40:2 (22:1_18:1)	2.44554e-05	5.91511e-06	0.00066508
	PE-40:2 (20:1_20:1)	2.1266e-05	3.86799e-06	0.000578343
	PE-40:1 (22:1_18:0)	0	0	0
	PE-40:1 (24:1_16:0)	0	0	0
PG	PG-34:3 (18:3_16:0)	0.0061144	0.000426926	0.166285
	PG-34:2 (18:2_16:0)	0.0317045	0.00273165	0.862224
	PG-34:1 (18:1_16:0)	0.00587931	0.000754402	0.159892
	PG-36:6 (18:3_18:3)	0.00024478	1.52103e-05	0.00665694
	PG-36:5 (18:2_18:3)	0.000989903	0.000108001	0.0269211
	PG-36:4 (18:2_18:2)	0.00382872	0.000410854	0.104125
	PG-36:4 (18:1_18:3)	0.000545835	9.54613e-05	0.0148443
	PG-36:3 (18:2_18:1)	0.00192539	6.07941e-05	0.0523622
	PG-36:3 (18:3_18:0)	0.000428478	7.93806e-05	0.0116527
	PG-36:2 (18:1_18:1)	0.000639404	6.44459e-05	0.017389
	PG-36:2 (18:2_18:0)	0.00191478	0.00021194	0.0520737
	PG-36:2 (16:0_20:2)	0.00157589	0.000139734	0.0428574
	PG-36:1 (18:1_18:0)	0.000275183	2.14866e-05	0.00748379
	PG-36:1 (20:1_16:0)	0.0005606	6.67175e-05	0.0152459
	PG-38:4 (20:1_18:3)	8.86519e-05	3.33946e-05	0.00241095
	PG-38:4 (18:2_20:2)	0.000816437	0.000154195	0.0222035
	PG-38:3 (18:2_20:1)	0.00105064	0.000113512	0.0285729
	PG-38:3 (18:1_20:2)	0.000141725	2.74742e-05	0.0038543
	PG-38:2 (18:1_20:1)	0.000209449	1.3754e-05	0.00569611
	PG-38:2 (18:0_20:2)	0	0	0
	PG-38:1 (20:1_18:0)	0.000665984	0.000185741	0.0181119
	PG-38:1 (22:1_16:0)	0	0	0
	PG-40:4 (22:1_18:3)	0.000116536	2.08676e-05	0.00316928
	PG-40:4 (20:2_20:2)	6.76905e-05	2.36371e-05	0.00184089
	PG-40:3 (22:1_18:2)	0	0	0
	PG-40:3 (20:1_20:2)	0	0	0
	PG-40:2 (22:1_18:1)	0	0	0
	PG-40:2 (20:1_20:1)	0.000329514	9.99678e-05	0.00896134
	PG-40:1 (22:1_18:0)	8.42325e-05	3.97559e-05	0.00229076
	PG-40:1 (24:1_16:0)	0	0	0
PS	PS-34:3 (18:3_16:0)	0.0012871	4.7989e-05	0.0350035
	PS-34:2 (18:2_16:0)	0.00323702	0.0005168	0.0880327
	PS-34:1 (18:1_16:0)	0	0	0
	PS-36:6 (18:3_18:3)	0.000870348	5.7496e-05	0.0236697
	PS-36:5 (18:2_18:3)	0.00498071	0.000345539	0.135454
	PS-36:4 (18:2_18:2)	0.00116962	0.000331345	0.0318085
	PS-36:4 (18:1_18:3)	0.000812674	0.000309648	0.0221012
	PS-36:3 (18:2_18:1)	0.0011627	9.07488e-05	0.0316203
	PS-36:3 (18:3_18:0)	0.000402006	0.000132605	0.0109328
	PS-36:2 (18:1_18:1)	0	0	0
	PS-36:2 (18:2_18:0)	0.000471181	0.000111701	0.0128141
	PS-36:2 (16:0_20:2)	0	0	0
	PS-36:1 (18:1_18:0)	0.000884756	0.000189716	0.0240615
	PS-36:1 (20:1_16:0)	0.0028292	0.00113408	0.0769418
	PS-38:4 (20:1_18:3)	0.00234738	0.000268389	0.0638384
	PS-38:4 (18:2_20:2)	0	0	0
	PS-38:3 (18:2_20:1)	0.000826323	0.00027735	0.0224724
	PS-38:3 (18:1_20:2)	0	0	0
	PS-38:2 (18:1_20:1)	0	0	0
	PS-38:2 (18:0_20:2)	0.00089569	2.91553e-05	0.0243589
	PS-38:1 (20:1_18:0)	0.0027199	0.000463547	0.0739693
	PS-38:1 (22:1_16:0)	0	0	0
	PS-40:4 (22:1_18:3)	0.00390953	0.000465767	0.106322
	PS-40:4 (20:2_20:2)	0	0	0
	PS-40:3 (22:1_18:2)	0.00352649	0.000591469	0.0959052
	PS-40:3 (20:1_20:2)	0.00140906	0.00032562	0.0383203
	PS-40:2 (22:1_18:1)	0	0	0
	PS-40:2 (20:1_20:1)	0.000704818	0.000258063	0.019168
	PS-40:1 (22:1_18:0)	0	0	0
	PS-40:1 (24:1_16:0)	0	0	0
	Total nmol/mg Seed DW		3.67706

### Sheet: Data S2
Supplemental Data S2. LC-MS/MS quantification of triacylglycerol molecular species from isolated Arabidopsis seed lipid droplets. SD, standard deviation; TAG, triacylglycerol. TAG species are labeled by the total number of carbons associated with the fatty acids and the total number of double bonds (eg. 36:6). Individual fatty acid compositions of each phospholipid species are labeled in the same…
TAG
lipid Species		nmol/mg Seed DW	SD nmol/mg Seed DW	mol %
TAG-48:3-(16:1/16:1/16:1)		0.00103139	0.00131919	0.00120242
TAG-48:0-(16:0/16:0/16:0)		0.0649315	0.142828	0.0756989
TAG-50:3-(16:0/16:0/18:3)		0.221355	0.0982482	0.258062
TAG-50:2-(16:0/16:0/18:2)		0.854007	0.305607	0.995624
TAG-50:2-(18:1/16:0/16:1)		0.0486515	0.0101816	0.0567192
TAG-50:1-(16:0/16:0/18:1)		0.256294	0.0990197	0.298795
TAG-52:6-(18:3/18:3/16:0)		0.392051	0.0597124	0.457064
TAG-52:5-(18:3/18:2/16:0)		1.59399	0.122906	1.85832
TAG-52:4-(18:2/18:2/16:0)		1.83832	0.516857	2.14316
TAG-52:4-(18:1/18:3/16:0)		1.1179	0.275523	1.30328
TAG-52:3-(18:3/18:0/16:0)		0.24615	0.0231301	0.286968
TAG-52:3-(18:1/18:2/16:0)		3.28609	0.813578	3.83101
TAG-52:2-(16:0/18:0/18:2)		0.776279	0.330397	0.905007
TAG-52:2-(16:0/18:1/18:1)		1.47634	0.613009	1.72115
TAG-54:9-(18:3/18:3/18:3)		0.0645148	0.021304	0.0752132
TAG-54:8-(18:2/18:3/18:3)		0.302893	0.12291	0.353121
TAG-54:7-(18:3/18:2/18:2)		0.600581	0.214068	0.700174
TAG-54:7-(18:3/18:3/18:1)		0.63978	0.0985329	0.745873
TAG-54:6-(18:2/18:1/18:3)		2.30144	1.0824	2.68308
TAG-54:6-(18:3/18:3/18:0)		0.228056	0.0577746	0.265874
TAG-54:6-(18:2/18:2/18:2)		1.04477	0.423008	1.21802
TAG-54:5-(18:1/18:1/18:3)		1.21977	0.0790961	1.42204
TAG-54:5-(18:2/18:2/18:1)		2.46296	0.794946	2.87138
TAG-54:5-(18:0/18:2/18:3)		0.90047	0.226933	1.04979
TAG-54:4-(20:1/18:3/16:0)		2.43143	0.515775	2.83463
TAG-54:4-(18:2/18:1/18:1)		2.45684	1.07333	2.86425
TAG-54:4-(18:0/18:2/18:2)		2.14268	0.769771	2.498
TAG-54:3-(18:2/18:1/18:0)		3.25672	6.53551	3.79677
TAG-54:3-(18:3/18:0/18:0)		0.357309	0.101113	0.41656
TAG-54:2-(18:2/18:1/18:0)		0.778444	0.216855	0.907531
TAG-54:2-(18:1/18:1/18:0)		1.59181	0.431993	1.85578
TAG-56:5-(20:0/18:2/18:3)		1.14078	0.495394	1.32996
TAG-56:5-(18:3/18:1/20:1)		3.76971	0.861957	4.39483
TAG-56:5-(18:2/18:2/20:1)		5.31391	3.35568	6.1951
TAG-56:4-(18:2/18:1/20:1)		2.17407	0.568583	2.53459
TAG-56:4-(20:0/18:3/18:1)		0.49491	0.21718	0.57698
TAG-56:4-(18:0/18:3/20:1)		1.2618	0.347007	1.47104
TAG-56:4-(20:0/18:2/18:2)		1.89597	0.646671	2.21037
TAG-56:3-(18:0/18:2/20:1)		2.31734	0.47837	2.70162
TAG-56:3-(20:1/18:1/18:1)		5.75437	2.26917	6.70861
TAG-56:3-(20:0/18:1/18:2)		1.06445	0.232344	1.24097
TAG-56:2-(20:1/18:0/18:1)		1.12781	0.31996	1.31483
TAG-56:2-(20:0/18:1/18:1)		0.631676	0.134003	0.736425
TAG-58:4-(18:1/18:3/22:0)		0.502176	0.165348	0.58545
TAG-58:4-(18:2/18:2/22:0)		3.78774	1.63732	4.41585
TAG-58:4-(18:1/18:2/22:1)		0.357279	0.0786404	0.416526
TAG-58:3-(182:/20:0/20:1)		0.552485	1.73951	0.644102
TAG-58:3-(18:0/18:2/22:1)		0.486433	0.246291	0.567097
TAG-58:2-(18:1/20:1/20:0)		0.425932	0.131482	0.496564
TAG-60:4-(20:1/22:1/18:2)		0.232751	0.0552559	0.271347
TAG-60:4-(24:1/18:1/18:2)		0.0684163	0.127475	0.0797616
TAG-60:3-(24:1/18:1/18:1)		0.0556659	0.0175607	0.0648968
TAG-60:3-(24:0/18:1/18:2)		0.0801009	0.017208	0.0933839
TAG-60:3-(20:1/22:1/18:1)		0.0931083	0.00858921	0.108548
TAG-60:2-(18:1/20:0/22:1)		0.109535	0.0180299	0.127699
TAG-62:3-(18:2/20:1/24:0)		0.0434503	0.00684402	0.0506556
TAG-58:6-(22:1/18:3/18:2)		0.759446	0.253794	0.885382
TAG-58:5-(18:3/20:1/20:1)		2.18387	0.405753	2.54601
TAG-58:5-(18:2/18:2/22:1)		2.1705	0.816876	2.53043
TAG-58:5-(18:1/18:3/22:1)		0.221176	0.0968088	0.257853
TAG-60:5-(24:1/18:3/18:1)		0.290991	0.157572	0.339246
TAG-62:5-(24:1/20:1/18:3)		0.0327085	0.0114405	0.0381325
TAG-62:5-(22:1/22:1/18:3)		0.0068422	0.0022541	0.00797682
TAG-62:4-(22:1/22:1/18:2)		0.00571459	0.00346799	0.00666222
TAG-62:4-(24:1/20:1/18:2)		0.0382492	0.0162358	0.0445919
TAG-62:4-(24:1/22:1/18:2)		0.0015453	0.000922968	0.00180156
TAG-62:4-(24:1/22:0/18:2)		0.000708597	0.00098741	0.000826102
TAG-54:3-(20:1/18:2/16:0)		5.52035	1.64569	6.43577
TAG-56:2-(22:1/18:1/16:0)		0.207033	0.0938047	0.241365
TAG-58:3-(18:1/20:1/20:1)		5.02853	1.98146	5.86239
TAG-60:4-(20:1/22:1/18:2)		0.325202	0.101924	0.379129
TAG-60:3-(20:0/22:1/18:2)		0.25429	0.0624554	0.296458
TAG-62:3-(18:2/22:1/22:0)		0.00720325	0.00337856	0.00839774
TAG-62:3-(24:1/20:1/18:1)		0.0259057	0.0144426	0.0302015
total (nmol/mg seed DW)		85.776

### Sheet: Data S3
Primers for Gateway cloning
Amplicon	Primer forward	Primer rev
OLE1	GGGG ACAAGTTTGTACAAAAAAGCAGGCT C ATGGCGGATACAGCTAGAGGAAC	GGGG ACCACTTTGTACAAGAAAGCTGGGT C AGTAGTGTGCTGGCCACCAC
OLE1 1-52	GGGG ACAAGTTTGTACAAAAAAGCAGGCT C ATGGCGGATACAGCTAGAGGAAC	GGGG ACCACTTTGTACAAGAAAGCTGGGT C AGCTGTGACAGCAGTTGCAG
OLE1 53-122	GGGG ACAAGTTTGTACAAAAAAGCAGGCT C ATG GGTGGTTCCCTCCTTGTTCT	GGGG ACCACTTTGTACAAGAAAGCTGG GT C TCCCGTTGCGTACTTGTAAATC
OLE1 123-173	GGGG ACAAGTTTGTACAAAAAAGCAGGCT C ATG GAGCACCCACAGGGATCAGAC	GGGG ACCACTTTGTACAAGAAAGCTGGGT C AGTAGTGTGCTGGCCACCAC
MYOB14	GGGG ACAAGTTTGTACAAAAAAGCAGGCT C ATGGACTACCAAGAAAGTTATAGATTGAC	GGGG ACCACTTTGTACAAGAAAGCTGGGT C TGGGAGATGTGTTGAAGATGAAGT
MYOB14 1-50	GGGG ACAAGTTTGTACAAAAAAGCAGGCT C ATGGACTACCAAGAAAGTTATAGATTGAC	GGGG ACCACTTTGTACAAGAAAGCTGGGT C TTGGTACCCGATACATGGCA
MYOB14 51-282	GGGG ACAAGTTTGTACAAAAAAGCAGGCT C ATG AACAGTGATCTCTGCATCCAAA	GGGG ACCACTTTGTACAAGAAAGCTGGGT C TGGGAGATGTGTTGAAGATGAAGT
LDDH1.1	GGGG ACAAGTTTGTACAAAAAAGCAGGCT C ATGGTGGAGCCTTATGAGACAC	GGGG ACCACTTTGTACAAGAAAGCTGG GT C GATAATCCTCCTTCTGAAGTTTCT
LDDH1.2	GGGG ACAAGTTTGTACAAAAAAGCAGGCT C ATGGTGGAGCCTTATGAGACAC	GGGG ACCACTTTGTACAAGAAAGCTGG GT C CCTTAGAACTGACTGATAATCAAGCTCAGATGA
LDDH1.1 240-315	GGGG ACAAGTTTGTACAAAAAAGCAGGCT C ATG GTTACTGAATATGGAAGTTATAAAC	GGGG ACCACTTTGTACAAGAAAGCTGG GT C GATAATCCTCCTTCTGAAGTTTCT
LDDH1.1 270-315	GGGG ACAAGTTTGTACAAAAAAGCAGGCT C ATGTCGTGGTTCAACGCTG	GGGG ACCACTTTGTACAAGAAAGCTGG GT C GATAATCCTCCTTCTGAAGTTTCT
HSD1	GGGG ACAAGTTTGTACAAAAAAGCAGGCT C ATGGAGTTGATAAACGACTTTCTC	GGGG ACCACTTTGTACAAGAAAGCTGGGT C ATCCGACTTGATTTCTGGAGTT
HSD1 1-46	GGGG ACAAGTTTGTACAAAAAAGCAGGCT C ATGGAGTTGATAAACGACTTTCTC	GGGG ACCACTTTGTACAAGAAAGCTGGGT C GTAAAGATTTTCAGAGAAAATTGTC
HSD1 47-349	GGGG ACAAGTTTGTACAAAAAAGCAGGCT C GGGAAAGTTGTTCTCATCACTG	GGGG ACCACTTTGTACAAGAAAGCTGGGT C GTAAAGATTTTCAGAGAAAATTGTC
UFAO1	GGGG ACAAGTTTGTACAAAAAAGCAGGCT C ATGGAATTGCTCTTTCTCCTCTGT	GGGG ACCACTTTGTACAAGAAAGCTGGGT C TGACCAAGGCCAGTTCGCAT
UFAO1 1-50	GGGG ACAAGTTTGTACAAAAAAGCAGGCT C ATGGAATTGCTCTTTCTCCTCTGT	GGGG ACCACTTTGTACAAGAAAGCTGGGT C TGTGCCTTCGTAGAAAGAGAC
UFAO1 37-311	GGGG ACAAGTTTGTACAAAAAAGCAGGCT C ATG CGCGCCGCCGTCGATCCTAAT	GGGG ACCACTTTGTACAAGAAAGCTGGGT C TGTGCCTTCGTAGAAAGAGAC
CLO1	GGGG ACAAGTTTGTACAAAAAAGCAGGCT C ATGGGGTCAAAGACGGAGATG	GGGG ACCACTTTGTACAAGAAAGCTGGGT C GTAGTATGCTGTCTTGTCTTC
CAS1	GGGG ACAAGTTTGTACAAAAAAGCAGGCT C ATGTGGAAACTGAAGATCGCG	GGGG ACCACTTTGTACAAGAAAGCTGGGT C TTCTCCTTGTTGCAATAATACCTGAC
OBL1	GGGG ACAAGTTTGTACAAAAAAGCAGGCT C ATGCACAAAGACAACGATTC	GGGG ACCACTTTGTACAAGAAAGCTGGGT C TCAAAGAGAGGACATCTGAAG
OBL1 mut 67-118	CTTTGTACAAAAAAGCAGGCT C ATG GATCACCGTGTTGTAATCGTGGTTTCGATTGTCGTTCGTAAGGTAGTGAGAGTCGTGCGAACACCAGTTGAAGTCACAGGTTTCGTC	CTTTGTACAAGAAAGCTGGGT C TTGTACGACCCGAACCACTACACCCACGACCCCACCATTCGCAGAAACCACATTAACCACGACGTCAACGACGAAACCTGTGACTTCAAC
OBL1 mut 436-495	ATG GAGGATGAGCCGGACCCGAACCCTTACGGTGTTCGTTACAAGGTCGTAGGGCATGTGATCGCAGTTGTGGAGGTTGTTAGAGGCGTCACGATGGGGTACACTCATGG	ATCCGACAGACCAGGAATCACAACCCCCACGACCCTAAAAACCACCCTAAATACTCCCTCTTTGTAATCTGGTCCATGAGTGTACCCCATCGTGACGCCTCTAACAACCT
OBL1 67-118	GGGG ACAAGTTTGTACAAAAAAGCAGGCT C ATG GATCACCGTTGGGTAATCGTG	GGGG ACCACTTTGTACAAGAAAGCTGGGT C CAGACTAATTCTCCCATCAAGTTGC
LIME1 1-48	GGGG ACAAGTTTGTACAAAAAAGCAGGCT C ATGGAGAAGATTATTGACGTAG	GGGG ACCACTTTGTACAAGAAAGCTGG GT C GGGTTTGTAACCGGAACGGAG
LIME1 291-355	GGGG ACAAGTTTGTACAAAAAAGCAGGCT C ATG ACAAGTGAAGAGTGGCTAAAAAG	GGGG ACCACTTTGTACAAGAAAGCTGG GT C TTTCTTCTTGAAGAGGAAGTGT
LIME1 49-290	CTTTGTACAAAAAAGCAGGCT C ATG ACGGCGGAGATGCAACTCTC	CTTTGTACAAGAAAGCTGGGT C TTTTGCATAATGCGTCCCGCTTAC
LIME1 49-355	CTTTGTACAAAAAAGCAGGCT C ATG ACGGCGGAGATGCAACTCTC	GGGG ACCACTTTGTACAAGAAAGCTGG GT C TTTCTTCTTGAAGAGGAAGTGT
LIME1 1-290	GGGG ACAAGTTTGTACAAAAAAGCAGGCT C ATGGAGAAGATTATTGACGTAG	CTTTGTACAAGAAAGCTGGGT C TTTTGCATAATGCGTCCCGCTTAC
LDAH1	GGGG ACAAGTTTGTACAAAAAAGCAGGCT C ATGATTAAGTTGTGGATGATGACTT	GGGG ACCACTTTGTACAAGAAAGCTGG GT C ATGTACAAAGTTGTTTATTCTGGG
LDAH1 1-50	GGGG ACAAGTTTGTACAAAAAAGCAGGCT C ATGATTAAGTTGTGGATGATGACTT	GGGG ACCACTTTGTACAAGAAAGCTGGGT C ATTGGACTTAAACAAGTAATCATTCA
LDAH1 51-473	GGGG ACAAGTTTGTACAAAAAAGCAGGCT C ATG GTCGCTTTCGGAGAAACCGGT	GGGG ACCACTTTGTACAAGAAAGCTGG GT C ATGTACAAAGTTGTTTATTCTGGG
LIDL1 1-234	GGGG ACAAGTTTGTACAAAAAAGCAGGCT C ATGCAGAGGATCGTCGATAATG	GGGG ACCACTTTGTACAAGAAAGCTGG GT C TGGAGAAAGAAGAAGATGTGCC
LIDL1 235-701	GGGG ACAAGTTTGTACAAAAAAGCAGGCT C ATG TCAGAAACTTTTGGAATAGTTTTATC	GGGG ACCACTTTGTACAAGAAAGCTGG GT C CAGATGAGGTTTGCCTGTTTCC
LIDL1 106-167	CTTTGTACAAAAAAGCAGGCT C ATG TCCACGCCTCCATCACC	CTTTGTACAAGAAAGCTGGGT C CATTCTTGAATTTCTTCTAGCTAAAAGAC
LIDL1 291-701	GGGG ACAAGTTTGTACAAAAAAGCAGGCT C ATG ACCCGGACCTGTCAAGATGTTATAACA	GGGG ACCACTTTGTACAAGAAAGCTGG GT C CAGATGAGGTTTGCCTGTTTCC
LIDL1 291-701 mut	AACATGTGTTTCACGGTGATGGAGTACACGTTCCTTGTCTTGGGTCCTGTACTATCTCGGGTTGTTCCTGCTTTCTACATCCCCACTAAAGTGTTCC	CAACTACATAACTCATCACTGTTTGGACAACTCCACCAACAGCAGGATAGTTATGGAAATCTCGAGCCACCTTGTTGAGGACCATCCGGAACACTTTAGTGGGGATG
AtPUX10 94-143	GGGG ACAAGTTTGTACAAAAAAGCAGGCT C ATG CGAGGTCCAGGAGTTGCG	GGGG ACCACTTTGTACAAGAAAGCTGGGT C TGATCTAAACCCTAACATACCAAG
LDAH1.2	GGGG ACAAGTTTGTACAAAAAAGCAGGCT C ATGATTAAGTTGTGGATGATGACTT	GGGG ACCACTTTGTACAAGAAAGCTGGGT C CCAGATCCCGGGTTGTAATGTT
Primers for Gibson Assembly
Amplicon	Primer forward	Primer rev
pLatmCC-CLO1 vector for mut 97-131	AACATACACAAGTCAAAGC	GAAACCAAGCATTCGCAG
CLO1 97-131 mut	GACTGCGAATGCTTGGTTTCAATATCGTTGGGTCGGTG	TGCTTTGACTTGTGTATGTTGTGTATGTATATAGGAACCACAG
pLatmCC-CLO1 vector for mut 189-213	TCAAAAGAAGCTATTAGGCGGTG	GTCCCAAGCGTCACGGTTTC
CLO1 189-213 mut	GAAACCGTGACGCTTGGGACATTTTTGGAGTTGTCGCAG	CGCCTAATAGCTTCTTTTGACAAGACCCCTTCTTCATC
pLatmCC-CAS1 vector	GACCCAGCTTTCTTGTAC	TGTATTGGCAGGGCATATGGGAGAGCCCATAT
CAS1 240-328 mut	ATATGGGCTCTCCCATATGCCCTGCCAATACATCCAGGAAGGATGTGGTG	CGGCCTTATGAAGTGATGCCCAAAGAGCATCTTGCACTGCTGGA
CAS1 323-550 mut	GCATCACTTCATAAGGCCGTTGAGCCTGTTCTGATGCGAGCACCT	CAAAGGTTTCTGCTGGGTTGATGGCCTCTAAAGCAGG
CAS1 550-759 mut	GCTTTAGAGGCCATCAACCCAGCAGAAACCTTTGGCGATATTG	TTGTACAAGAAAGCTGGGTCTTCTCCTTGTTGCAATAATAC
pLatmCC-LDAH1 vector	GCTTCTGGCGATTGGATC	ATAGGAGGCAAACCCTCAACATTGGTTTGATTTTGACCGG
LDAH1 63-93 mut	GTTGAGGGTTTGCCTCCTATTGTATTGGTTCATGGCATCGTTGGAGTCGGCAAAG	CATCTTTCTT CTCAGCACCGCCAAAGTAAGATACGCCTCCTAATCTCCCTTTGCCGACTCCAACGATG
LDAH1 93-227	CGGTGCTGAGAAGAAAGATGAGAGGGTTC	GCAACAAACATATCGGTTTCATGCTCAC
LDAH1 228-281 mut	GAAACCGATA TGTTTGTTGCAGGTTTGTCGTGTCGGCGTGATAGTATACGATGTGGTTGACATTTCAGTACTAAAGACTTATTACAATTTCGGGTTCGATC	AAGATCCAATCGCCAGAAGC AAAAGGACCTGCGTTTCCTACTAGGCAATCAACGAGACCTCTCACACCGGTCTTCTTGACAGAAATGTTGAAGTGATCGAACCCGAAATTGTAA
